# Quantitative profiling of human translation initiation reveals regulatory elements that potently affect endogenous and therapeutically modified mRNAs

**DOI:** 10.1101/2024.02.28.582532

**Authors:** Cole J.T. Lewis, Li Xie, Shivani Bhandarkar, Danni Jin, Kyrillos S. Abdallah, Austin S. Draycott, Yixuan Chen, Carson C. Thoreen, Wendy V. Gilbert

## Abstract

mRNA therapeutics offer a potentially universal strategy for the efficient development and delivery of therapeutic proteins. Current mRNA vaccines include chemically modified nucleotides to reduce cellular immunogenicity. Here, we develop an efficient, high-throughput method to measure human translation initiation on therapeutically modified as well as endogenous RNAs. Using systems-level biochemistry, we quantify ribosome recruitment to tens of thousands of human 5′ untranslated regions and identify sequences that mediate 250-fold effects. We observe widespread effects of coding sequences on translation initiation and identify small regulatory elements of 3-6 nucleotides that are sufficient to potently affect translational output. Incorporation of N1-methylpseudouridine (m1Ψ) selectively enhances translation by specific 5′ UTRs that we demonstrate surpass those of current mRNA vaccines. Our approach is broadly applicable to dissect mechanisms of human translation initiation and engineer more potent therapeutic mRNAs.

**Highlights:**

- Measurement of >30,000 human 5′ UTRs reveals a 250-fold range of translation output
- Systematic mutagenesis demonstrates the causality of short (3-6nt) regulatory elements
- N1-methylpseudouridine alters translation initiation in a sequence-specific manner
- Optimal modified 5′ UTRs outperform those in the current class of mRNA vaccines
