## Supplemental Table 1 for "Quantitative profiling of human translation initiation reveals regulatory elements that potently affect endogenous and therapeutically modified mRNAs"

### Sheet: Sheet1
Oligonucleotides
ID	Sequence (5' to 3')
oCL01	GCTAATACGACTCACTATAGGG	Forward T7 primer for pool amplification and enzymatic capping
oCL02	GCTAATACGACTCACTATAAGG	Forward T7 primer for pool amplification and co-transcriptional capping
oCL03	/5phos/NNNNNNNNNNAGATCGGAAGAGCGTCGTGTAGGGAAAGAGTGT/3SpC3/	5' adaptor
oCL04	GTGACTGGAGTTCAGACGTGTGCTCTTCCGATCT	Novaseq compatible RT primer
oCL_Bar1	GTGACTGGAGTTCAGACGTGTGCTCTTCCGATCTTGTCCATAGTCCTTGGTGCCCGAGTG	Reverse barcoded primer for pool amplification
oCL_Bar2	GTGACTGGAGTTCAGACGTGTGCTCTTCCGATCTACTGCGCGGTCCTTGGTGCCCGAGTG	Reverse barcoded primer for pool amplification
oCL_Bar3	GTGACTGGAGTTCAGACGTGTGCTCTTCCGATCTAGAACCGGGTCCTTGGTGCCCGAGTG	Reverse barcoded primer for pool amplification
oCL_Bar4	GTGACTGGAGTTCAGACGTGTGCTCTTCCGATCTAGACGGACGTCCTTGGTGCCCGAGTG	Reverse barcoded primer for pool amplification
oCL_Bar5	GTGACTGGAGTTCAGACGTGTGCTCTTCCGATCTTCGAGCGTGTCCTTGGTGCCCGAGTG	Reverse barcoded primer for pool amplification
oCL_Bar6	GTGACTGGAGTTCAGACGTGTGCTCTTCCGATCTCGTCGGTAGTCCTTGGTGCCCGAGTG	Reverse barcoded primer for pool amplification
oCL_Bar7	GTGACTGGAGTTCAGACGTGTGCTCTTCCGATCTGAGAACCTGTCCTTGGTGCCCGAGTG	Reverse barcoded primer for pool amplification
oCL_Bar8	GTGACTGGAGTTCAGACGTGTGCTCTTCCGATCTAGCATTAGGTCCTTGGTGCCCGAGTG	Reverse barcoded primer for pool amplification
